# Differential and defective expression of Koala Retrovirus indicate complexity of host and virus evolution

**DOI:** 10.1101/211466

**Authors:** R.E Tarlinton, A.R. Legione, N. Sarker, J. Fabijan, J. Meers, L. McMichael, G. Simmons, H. Owen, J.M. Seddon, G. Dick, J.S. Ryder, F. Hemmatzedah, D.J. Trott, N. Speight, N. Holmes, M. Loose, R.D. Emes

## Abstract

Koala retrovirus (KoRV) is unique amongst endogenous (inherited) retroviruses in that its incorporation to the host genome is still active, providing an opportunity to study what drives this fundamental process in vertebrate genome evolution. Animals in the southern part of the natural range of koalas were previously thought to be either virus free or to have only exogenous variants of KoRV with low rates of KoRV induced disease. In contrast, animals in the northern part of their range universally have both endogenous and exogenous KoRV with very high rates of KoRV induced disease such as lymphoma. This paper uses a combination of sequencing technologies, Illumina RNA sequencing of “southern” (south Australian) and “northern” (SE QLD) koalas and CRISPR enrichment and nanopore sequencing of DNA of “southern” (South Australian and Victorian animals) to retrieve full length loci and intregration sites of KoRV variants. We demonstrate that koalas that tested negative to the KoRV *pol* gene qPCR, used to detect replication competent KoRV, are not in fact KoRV free but harbour defective, presumably endogenous, “RecKoRV” variants that are not fixed between animals. This indicates that these populations have historically been exposed to KoRV and raises questions as to whether these variants have arisen by chance or whether they provide a protective effect from the infectious forms of KoRV. This latter explanation would offer the intriguing prospect of being able to monitor and selectively breed for disease resistance to protect the wild koala population from KoRV induced disease.
