## Supplementary data 1 for "Differential and defective expression of Koala Retrovirus indicate complexity of host and virus evolution"

### Sheet: Sheet1
	Supplementary Data 1: Details of the animals included in this study: N/A = sample not available for testing, region of origin, QLD= Queensland, SA= South Australia, sex, M= Male, F= female
	tooth wear class (age classification on a 7 point scale 46), KoRV proviral status (pol gene PCR on DNA from whole blood), lymph node RNA quality and NGS read details:
	concentraton, A260/280 and A260/230 ratios, RIN value, number of paired raw reads and number of trimmed reads from each sample
Sample ID	NGS alignment number	Region	Sex	Tooth wear class	KoRV status ( nested PCR)	RNA (ng/ul)	A260/A280	A260/A230	RIN Value	Paired Raw Reads	Paired Trimmed Reads
SAR1319A1	A	QLD	M	4	Positive	931.5	2.07	2.32	7.2	38272909	37829394
SAR1319A2	B	QLD	M	4	Positive	875	2.07	1.9	4.7	41251435	41039377
SAR1319A3	C	QLD	F	4	Positive	1548.5	2.05	2.12	6.8	39944150	39789115
SAR1319A4	D	QLD	F	4	Positive	491.4	1.98	2.32	5	34215874	34011127
SAR1319A5	E	QLD	F	N/A	Positive	252.6	2.03	2.01	7	42977299	42819735
SAR1319A6	F	QLD	M	4	Positive	776.6	2.07	2.04	7.5	42510403	42405077
SAR1319A7	G	QLD	M	5	Positive	1964.4	1.99	2.23	6.9	35973192	35800546
SAR1319A8	H	QLD	M	4	Positive	746.2	2.07	2.22	4.9	39224021	39029552
SAR1319A9	I	QLD	F	4	Positive	337.4	2.08	2.13	7.9	42331008	41973926
SAR1319A10	J	QLD	M	5	Positive	1346.1	1.96	2.39	8.1	38440107	38325217
SAR1352A1	K	SA	F	4	positive	1476	1.97	2.28	3.9	32027678	31760327
SAR1352A2	L	SA	M	3	positive	1667.9	1.99	2.09	4.5	35191420	34807795
SAR1352A3	M	SA	M	2	positive	2124.2	1.92	1.94	2.2	47407521	46996967
SAR1352A4	N	SA	M	4	negative	1493.3	2.04	1.86	3	47375523	46725083
SAR1352A5	O	SA	M	3	positive	2071.4	1.92	2.21	7.9	41511172	41176901
SAR1352A6	P	SA	F	3	positive	1126.4	2.03	1.75	7.1	42037353	41662020
SAR1352A7	Q	SA	M	4	positive	595.8	1.94	2.36	5.3	38337903	38016153
SAR1352A8	R	SA	M	2	positive	1521.3	2.02	2.06	5.8	37219150	36884677
SAR1352A9	S	SA	M	2	positive	2064.9	1.93	2.26	6.3	40467150	40097354
SAR1352A10	T	SA	M	2	positive	606.1	1.99	2.19	6.4	36309329	35988373
SAR2433A1	U	SA	F	4	positive	193.9	2.04	2.31	6.5	43986462	43943532
SAR2433A2	V	SA	M	4	positive	195.8	2.03	2.09	7	53964220	53929717
SAR2433A3	W	SA	F	4	positive	197.5	1.99	2.23	6.2	49352115	49351434
SAR2433A4	X	SA	F	3	negative	196.4	1.92	2.45	7.9	42924701	42865216
SAR2433A5	Y	SA	F	4	negative	204.1	1.91	2.28	6.9	44895739	44871335
SAR2433A6	Z	SA	M	3	positive	203	1.91	2.37	7.5	45730830	45703322
SAR2433A7	A1	SA	F	1	positive	226.3	1.91	2.43	7.5	44378890	44361119
SAR2433A8	A2	SA	M	2	negative	172.1	1.92	2.15	7.8	43237819	43207408
SAR2433A9	A3	SA	M	4	negative	200.6	1.93	1.98	7.4	42098545	42066996
