## Supplementary data 2 for "Differential and defective expression of Koala Retrovirus indicate complexity of host and virus evolution"

### Sheet: Sheet1
Sequence id	Start	End	KoRV id	Length	ori
000180F-061-01	0	8394	KoRV:37	8394	-	https://www.ncbi.nlm.nih.gov/assembly/GCA_003287225.1/
000030F-098-01	0	6731	recKoRV:1	6731	-	https://www.ncbi.nlm.nih.gov/assembly/GCA_003287225.1/
000288F-007-01	0	8433	KoRV:44	8433	+	https://www.ncbi.nlm.nih.gov/assembly/GCA_003287225.1/
000002F-358-01	93	8513	KoRV:6	8420	+	https://www.ncbi.nlm.nih.gov/assembly/GCA_003287225.1/
000095F-062-01	6268	14729	KoRV:27	8461	+	https://www.ncbi.nlm.nih.gov/assembly/GCA_003287225.1/
000033F-003-01	27810	35525	KoRV:16	7715	-	https://www.ncbi.nlm.nih.gov/assembly/GCA_003287225.1/
000094F-117-01	26622	27113	KoRV:26	491	+	https://www.ncbi.nlm.nih.gov/assembly/GCA_003287225.1/
000104F-043-01	2753	11185	KoRV:28	8432	+	https://www.ncbi.nlm.nih.gov/assembly/GCA_003287225.1/
000406F-009-01	1629	7924	KoRV:48	6295	-	https://www.ncbi.nlm.nih.gov/assembly/GCA_003287225.1/
000159F-031-01	1094	4814	KoRV:35	3720	+	https://www.ncbi.nlm.nih.gov/assembly/GCA_003287225.1/
000062F-078-01	4229	12707	KoRV:22	8478	+	https://www.ncbi.nlm.nih.gov/assembly/GCA_003287225.1/
000000F-420-01	2242	10632	KoRV:4	8390	-	https://www.ncbi.nlm.nih.gov/assembly/GCA_003287225.1/
000307F-027-01	698	7519	recKoRV:5	6821	+	https://www.ncbi.nlm.nih.gov/assembly/GCA_003287225.1/
000000F-321-01	4981	13403	KoRV:1	8422	-	https://www.ncbi.nlm.nih.gov/assembly/GCA_003287225.1/
000010F-003-01	26530	34963	KoRV:9	8433	-	https://www.ncbi.nlm.nih.gov/assembly/GCA_003287225.1/
000479F-002-01	6439	14915	KoRV:49	8476	+	https://www.ncbi.nlm.nih.gov/assembly/GCA_003287225.1/
000048F-115-01	4302	4804	KoRV:20	502	-	https://www.ncbi.nlm.nih.gov/assembly/GCA_003287225.1/
000012F-250-01	1200	9631	KoRV:11	8431	+	https://www.ncbi.nlm.nih.gov/assembly/GCA_003287225.1/
000085F-041-01	5473	13903	KoRV:23	8430	-	https://www.ncbi.nlm.nih.gov/assembly/GCA_003287225.1/
000048F-177-01	8539	16967	KoRV:21	8428	+	https://www.ncbi.nlm.nih.gov/assembly/GCA_003287225.1/
000255F-011-01	5223	11093	recKoRV:4	5870	-	https://www.ncbi.nlm.nih.gov/assembly/GCA_003287225.1/
000002F-035-01	2926	11359	KoRV:5	8433	-	https://www.ncbi.nlm.nih.gov/assembly/GCA_003287225.1/
000041F-083-01	1445	9871	KoRV:18	8426	+	https://www.ncbi.nlm.nih.gov/assembly/GCA_003287225.1/
000072F-131-01	40908	47725	recKoRV3:1	6817	+	https://www.ncbi.nlm.nih.gov/assembly/GCA_003287225.1/
000161F-045-01	1986	10446	KoRV:36	8460	-	https://www.ncbi.nlm.nih.gov/assembly/GCA_003287225.1/
000112F-076-01	5362	13793	KoRV:29	8431	+	https://www.ncbi.nlm.nih.gov/assembly/GCA_003287225.1/
000008F-100-01	146778	155206	KoRV:7	8428	-	https://www.ncbi.nlm.nih.gov/assembly/GCA_003287225.1/
000000F-386-01	2511	10934	KoRV:3	8423	-	https://www.ncbi.nlm.nih.gov/assembly/GCA_003287225.1/
000137F-092-01	5588	14011	KoRV:31	8423	+	https://www.ncbi.nlm.nih.gov/assembly/GCA_003287225.1/
000257F-028-01	11645	18709	KoRV:42	7064	+	https://www.ncbi.nlm.nih.gov/assembly/GCA_003287225.1/
000008F-127-01	3711	9354	KoRV:8	5643	-	https://www.ncbi.nlm.nih.gov/assembly/GCA_003287225.1/
000232F-034-01	21090	27922	recKoRV:3	6832	-	https://www.ncbi.nlm.nih.gov/assembly/GCA_003287225.1/
000145F-078-01	2669	11098	KoRV:32	8429	-	https://www.ncbi.nlm.nih.gov/assembly/GCA_003287225.1/
000351F-010-01	19125	27551	KoRV:46	8426	+	https://www.ncbi.nlm.nih.gov/assembly/GCA_003287225.1/
000048F-034-01	1216	9652	KoRV:19	8436	-	https://www.ncbi.nlm.nih.gov/assembly/GCA_003287225.1/
000245F-025-01	1328	9758	KoRV:39	8430	+	https://www.ncbi.nlm.nih.gov/assembly/GCA_003287225.1/
000021F-100-01	542	8970	KoRV:14	8428	+	https://www.ncbi.nlm.nih.gov/assembly/GCA_003287225.1/
000159F-025-01	1036	9466	KoRV:34	8430	+	https://www.ncbi.nlm.nih.gov/assembly/GCA_003287225.1/
000147F-028-01	1060	9487	KoRV:33	8427	+	https://www.ncbi.nlm.nih.gov/assembly/GCA_003287225.1/
000027F-033-01	5404	13829	KoRV:15	8425	+	https://www.ncbi.nlm.nih.gov/assembly/GCA_003287225.1/
000387F-001-01	14188	22617	KoRV:47	8429	+	https://www.ncbi.nlm.nih.gov/assembly/GCA_003287225.1/
000332F-026-01	4220	12644	KoRV:45	8424	-	https://www.ncbi.nlm.nih.gov/assembly/GCA_003287225.1/
000071F-005-01	23505	30349	recKoRV:2	6844	+	https://www.ncbi.nlm.nih.gov/assembly/GCA_003287225.1/
000250F-036-01	864	9295	KoRV:40	8431	+	https://www.ncbi.nlm.nih.gov/assembly/GCA_003287225.1/
000020F-232-01	21725	30161	KoRV:13	8436	+	https://www.ncbi.nlm.nih.gov/assembly/GCA_003287225.1/
000256F-001-01	2785	11218	KoRV:41	8433	+	https://www.ncbi.nlm.nih.gov/assembly/GCA_003287225.1/
000234F-044-01	3717	12143	KoRV:38	8426	+	https://www.ncbi.nlm.nih.gov/assembly/GCA_003287225.1/
000010F-150-01	1097	9528	KoRV:10	8431	-	https://www.ncbi.nlm.nih.gov/assembly/GCA_003287225.1/
000018F-236-01	1314	9744	KoRV:12	8430	-	https://www.ncbi.nlm.nih.gov/assembly/GCA_003287225.1/
000088F-067-01	2494	10924	KoRV:24	8430	-	https://www.ncbi.nlm.nih.gov/assembly/GCA_003287225.1/
000127F-087-01	1146	9579	KoRV:30	8433	-	https://www.ncbi.nlm.nih.gov/assembly/GCA_003287225.1/
000090F-011-01	2949	11368	KoRV:25	8419	-	https://www.ncbi.nlm.nih.gov/assembly/GCA_003287225.1/
000264F-004-01	627	9058	KoRV:43	8431	-	https://www.ncbi.nlm.nih.gov/assembly/GCA_003287225.1/
000000F-381-01	1344	9778	KoRV:2	8434	+	https://www.ncbi.nlm.nih.gov/assembly/GCA_003287225.1/
000041F-024-01	4740	13168	KoRV:17	8428	+	https://www.ncbi.nlm.nih.gov/assembly/GCA_003287225.1/
phaCin_unsw_v4.1.fa.scaf00164	5430991	5437731	recKoRV:8	6740	-	https://www.ncbi.nlm.nih.gov/assembly/GCF_002099425.1/
phaCin_unsw_v4.1.fa.scaf00050	4443942	4449509	KoRV:53	5567	+	https://www.ncbi.nlm.nih.gov/assembly/GCF_002099425.1/
phaCin_unsw_v4.1.fa.scaf00209	5241516	5249948	KoRV:58	8432	-	https://www.ncbi.nlm.nih.gov/assembly/GCF_002099425.1/
phaCin_unsw_v4.1.fa.scaf00113	3968194	3975031	recKoRV:7	6837	-	https://www.ncbi.nlm.nih.gov/assembly/GCF_002099425.1/
phaCin_unsw_v4.1.fa.scaf00357	128021	134852	recKoRV:11	6831	+	https://www.ncbi.nlm.nih.gov/assembly/GCF_002099425.1/
phaCin_unsw_v4.1.fa.scaf00101	7608537	7612261	recKoRV3:2	3724	-	https://www.ncbi.nlm.nih.gov/assembly/GCF_002099425.1/
phaCin_unsw_v4.1.fa.scaf00073	4193642	4200470	recKoRV:30	6828	+	https://www.ncbi.nlm.nih.gov/assembly/GCF_002099425.1/
phaCin_unsw_v4.1.fa.scaf00288	726499	733330	recKoRV:10	6831	+	https://www.ncbi.nlm.nih.gov/assembly/GCF_002099425.1/
phaCin_unsw_v4.1.fa.scaf00055	14159849	14168251	KoRV:54	8402	+	https://www.ncbi.nlm.nih.gov/assembly/GCF_002099425.1/
phaCin_unsw_v4.1.fa.scaf00137	4938041	4945602	recKoRV2:1	7561	-	https://www.ncbi.nlm.nih.gov/assembly/GCF_002099425.1/
phaCin_unsw_v4.1.fa.scaf00027	2807276	2815707	KoRV:52	8431	+	https://www.ncbi.nlm.nih.gov/assembly/GCF_002099425.1/
phaCin_unsw_v4.1.fa.scaf00056	10557179	10565657	KoRV:55	8478	-	https://www.ncbi.nlm.nih.gov/assembly/GCF_002099425.1/
phaCin_unsw_v4.1.fa.scaf00023	284656	293088	KoRV:51	8432	-	https://www.ncbi.nlm.nih.gov/assembly/GCF_002099425.1/
phaCin_unsw_v4.1.fa.scaf00253	2925254	2932088	recKoRV:9	6834	+	https://www.ncbi.nlm.nih.gov/assembly/GCF_002099425.1/
phaCin_unsw_v4.1.fa.scaf00108	8565462	8572008	KoRV:56	6546	-	https://www.ncbi.nlm.nih.gov/assembly/GCF_002099425.1/
phaCin_unsw_v4.1.fa.scaf00164	5996398	6004825	KoRV:57	8427	-	https://www.ncbi.nlm.nih.gov/assembly/GCF_002099425.1/
phaCin_unsw_v4.1.fa.scaf00002	37780087	37788524	KoRV:50	8437	-	https://www.ncbi.nlm.nih.gov/assembly/GCF_002099425.1/
phaCin_unsw_v4.1.fa.scaf00005	26672907	26679758	recKoRV:6	6851	-	https://www.ncbi.nlm.nih.gov/assembly/GCF_002099425.1/
