## Supplementary data 4 for "Differential and defective expression of Koala Retrovirus indicate complexity of host and virus evolution"

### Sheet: estimated counts
Supplementary Data 2: Estimated counts of KoRV envelope variants for individual animals, Column A = Sequence read archive (SRA) identifier,Column B = Koala ID as per Supplementary file 1,
Column C, D, E: TPM for KoRV A, gag, pro/pol and env (Genbank number AF151794), Column F-M = KoRV envelope variant based on the first 575 nucleotides of the envelope variants (B-I).
Column N= State of origin, Column O= KoRV pol gene PCR on whole blood DNA.
SRA identifier	Koala ID	KoRV A gag	KoRV A pol	KoRV A env	KoRV B env	KoRV C env	KoRV D env	KoRV E env	KoRV F env	KoRV G env	KoRV H env	KoRV I env	location
SAR1319A1	A	106916	117397	17033.7	3.01386	6.22319	2.0936	1181.29	3.00037	17.5655	2212.27	7.12928	QLD
SAR1319A10	B	53383	92571.2	8886.63	4068.07	14.0792	8309.5	696.877	3.00041	3.30266	3.98394	6.39793	QLD
SAR1319A2	C	11582	40633.7	6398.71	2999.33	13.3241	6.79054	358.062	262.368	1.71417	11.3502	27156.6	QLD
SAR1319A3	D	90861	83068.3	27634.2	4.12557	872.898	118.573	141.293	8.00409	1.56848	2.5122	9.50672	QLD
SAR1319A4	E	17886	33206.4	4463.75	0	2.34145	1299.27	1876.84	1943.6	2.32123	287.028	2.50051	QLD
SAR1319A5	F	40246	82503.9	3808.48	0	0	6455.23	110.641	0	0	0	1.75715	QLD
SAR1319A6	G	51314	140962	30298.1	1240.46	1.24303	8600.23	186.251	1749.31	1.06132e-07	8.48335	4.00051	QLD
SAR1319A7	H	109654	100427	15370	7797.93	0	16713	550.817	1.00021	7.46689	30.7466	22.3318	QLD
SAR1319A8	I	64454	158707	39064.7	6883.63	6.9321	117.147	660.272	30.7483	8.67957	20.1374	6673.19	QLD
SAR1319A9	J	79332	95022.7	4943.03	584.619	1790.23	11232.1	2821.8	7665.26	0	5.02342	20.2112	QLD
SAR1352A1	K	5433	118	29	0	0	0	0	0	0	0	0	SA
SAR1352A10	L	4466	87	16	0	0	0	0	0	0	0	0	SA
SAR1352A2	M	37500	0	0	0	0	0	0	0	0	0	0	SA
SAR1352A3	N	15186	0	0	0	0	0	0	0	0	0	0	SA
SAR1352A4	O	1011	0	0	0	0	0	0	0	0	0	0	SA
SAR1352A5	P	12078	0	0	0	0	0	0	0	0	0	0	SA
SAR1352A6	Q	11009	141	35	0	0	0	0	0	0	0	0	SA
SAR1352A7	R	3592	103	14	0	0	0	0	0	0	0	0	SA
SAR1352A8	S	1438	0	0	0	0	0	0	0	0	0	0	SA
SAR1352A9	T	10656	321.456	120.52	0	0	1.02407	0	0	0	0	0	SA
SAR2433A1	U	26882	4	0	0	0	0	1	0	0	0	0	SA
SAR2433A2	V	12100	4	0	0	0	0	1	0	0	0	0	SA
SAR2433A3	W	247	4	0	0	0	0	0	0	0	0	0	SA
SAR2433A4	X	23267	506.517	376.45	0	0	1.03355	0	0	0	0	0	SA
SAR2433A5	Y	12233	237	69	0	0	0	0	0	0	0	0	SA
SAR2433A6	Z	30316	36792.9	5851.68	1.01559	7.6313	2.15855	1087.63	1.00018	1.21508	2.25199	1.5132	SA
SAR2433A7	A1	5821	59	10	0	0	0	1	0	0	0	0	SA
SAR2433A8	A2	14276	123.221	45.7787	0	0	1	0	0	0	0	0	SA
SAR2433A9	A3	14539	137	42	0	0	0	0	0	0	0	0	SA
